# Genome-scale functional mapping of the mammalian whole brain with in vivo Perturb-seq

**DOI:** 10.64898/2026.03.16.711480

**Authors:** Tuo Shi, Maria Korshunova, Seoyeon Kim, David DeTomaso, Xinhe Zheng, Lavanya Vishvanath, Thokozile Nyasulu, Nhan Huynh, Alexander Sun, Patrick C. Thompson, Yifan Zhang, Emilie M. Wigdor, Narjes Rohani, Salma Ali, Huixian Qiu, Michael Geralt, Ziyan Zhao, Sara Rabhi, Zizhen Yao, Cindy TJ van Velthoven, Joseph R. Nery, Rosa Gomez Castanon, Severin Dicks, Tiffany J. Chen, Joseph R. Ecker, Hongkui Zeng, Grace XY Zheng, Stephan J. Sanders, Laksshman Sundaram, Xin Jin

## Abstract

Functional genomics studies have provided critical insights into cell type-specific gene regulatory programs, but to date most have been conducted in wild-type tissues or cell cultures. Here, we present a gene expression functional atlas across the mouse brain. We use an enhanced in vivo Perturb-seq platform to analyze transcriptome-wide responses to loss of 1,947 disease-associated genes, profiling over 7.7 million cells spanning major brain regions and neuronal populations. We find striking cell-type-specific essentiality and transcriptional programs and show that closely related disease genes such as two NMDA receptor subunits can drive opposing transcriptional programs. Together, this work reveals insights into the genetics and mechanisms of neurodevelopmental, psychiatric, and neurodegenerative diseases in vivo, paving the way for the design of future genetic medicine.
