## Supplementary material for "Genome-scale functional mapping of the mammalian whole brain with in vivo Perturb-seq": Table S2

Average indel rate between two transfection replicates compared to transfection of safe target guides
Amplicon	Indel rate	group	gene	guide_number
Psmb4_2	0.60747959	ST	Psmb4	1
Psmb4_3	0.17248242	ST	Psmb4	2
Psmb4_4	0	ST	Psmb4	3
Pomp_1	0.40454223	ST	Pomp	1
Pomp_2	0.07677811	ST	Pomp	2
Pomp_3	0.14022787	ST	Pomp	3
Srsf1_1	6.2919238	ST	Srsf1	1
Srsf1_2	0.66085118	ST	Srsf1	2
Srsf1_3	1.09476795	ST	Srsf1	3
Prpf6_1	0.08688457	ST	Prpf6	1
Prpf6_2	0.0245821	ST	Prpf6	2
Prpf6_4	0.41892558	ST	Prpf6	3
U2af2_2	0.14471104	ST	U2af2	1
U2af2_3	10.25641026	ST	U2af2	2
U2af2_4	11.62790698	ST	U2af2	3
Snrnp70_1	0.18744845	ST	Snrnp70	1
Snrnp70_2	0.21041557	ST	Snrnp70	2
Snrnp70_3	0.34764471	ST	Snrnp70	3
Tpr_1	0.12204052	ST	Tpr	1
Tpr_2	0.11884326	ST	Tpr	2
Tpr_3	0.328094	ST	Tpr	3
Ranbp2_1	0.14042868	ST	Ranbp2	1
Ranbp2_2	0.15678077	ST	Ranbp2	2
Ranbp2_4	0.49435028	ST	Ranbp2	3
Xpo1_1	0.34877119	ST	Xpo1	1
Xpo1_2	0.1950919	ST	Xpo1	2
Xpo1_3	0.17865118	ST	Xpo1	3
Thoc2_1	0.63976378	ST	Thoc2	1
Thoc2_2	0.27793218	ST	Thoc2	2
Thoc2_3	0	ST	Thoc2	3
Brd4_2	0.1448468	ST	Brd4	1
Brd4_3	0.19694732	ST	Brd4	2
Brd4_4	0.70826307	ST	Brd4	3
Setd1a_1	0.48431401	ST	Setd1a	1
Setd1a_2	1.33266461	ST	Setd1a	2
Setd1a_3	0.83746646	ST	Setd1a	3
Trrap_1	0	ST	Trrap	1
Trrap_2	0.16059704	ST	Trrap	2
Trrap_3	0.32648996	ST	Trrap	3
Ppp2r1a_2	1.29975124	ST	Ppp2r1a	1
Ppp2r1a_3	0.1973777	ST	Ppp2r1a	2
Ppp2r1a_4	1.19047619	ST	Ppp2r1a	3
Tsc1_1	0.34135241	ST	Tsc1	1
Tsc1_2	0.65625	ST	Tsc1	2
Tsc1_4	0.22687741	ST	Tsc1	3
Brd4_2	41.10667136	rep_avg	Brd4	1
Brd4_3	29.48659794	rep_avg	Brd4	2
Brd4_4	41.80079978	rep_avg	Brd4	3
Pomp_1	39.35164765	rep_avg	Pomp	1
Pomp_2	47.81776915	rep_avg	Pomp	2
Pomp_3	59.20181047	rep_avg	Pomp	3
Ppp2r1a_2	24.47948523	rep_avg	Ppp2r1a	1
Ppp2r1a_3	30.41382552	rep_avg	Ppp2r1a	2
Ppp2r1a_4	21.18262597	rep_avg	Ppp2r1a	3
Prpf6_1	43.16021709	rep_avg	Prpf6	1
Prpf6_2	47.06868749	rep_avg	Prpf6	2
Prpf6_4	50.70656834	rep_avg	Prpf6	3
Psmb4_2	59.39986331	rep_avg	Psmb4	1
Psmb4_3	57.72047052	rep_avg	Psmb4	2
Psmb4_4	56.92243549	rep_avg	Psmb4	3
Ranbp2_1	42.55843067	rep_avg	Ranbp2	1
Ranbp2_2	25.52578711	rep_avg	Ranbp2	2
Ranbp2_4	44.11998131	rep_avg	Ranbp2	3
Setd1a_1	12.14281981	rep_avg	Setd1a	1
Setd1a_2	38.32319677	rep_avg	Setd1a	2
Setd1a_3	35.17637481	rep_avg	Setd1a	3
Snrnp70_1	47.69327617	rep_avg	Snrnp70	1
Snrnp70_2	52.79261128	rep_avg	Snrnp70	2
Snrnp70_3	41.77665849	rep_avg	Snrnp70	3
Srsf1_1	62.63262618	rep_avg	Srsf1	1
Srsf1_2	58.67507629	rep_avg	Srsf1	2
Srsf1_3	66.59025604	rep_avg	Srsf1	3
Thoc2_1	37.1146049	rep_avg	Thoc2	1
Thoc2_2	32.36315943	rep_avg	Thoc2	2
Thoc2_3	88.27810081	rep_avg	Thoc2	3
Tpr_1	49.15515057	rep_avg	Tpr	1
Tpr_2	47.54233244	rep_avg	Tpr	2
Tpr_3	49.38061127	rep_avg	Tpr	3
Trrap_1	90.42709243	rep_avg	Trrap	1
Trrap_2	42.21649727	rep_avg	Trrap	2
Trrap_3	43.91373664	rep_avg	Trrap	3
Tsc1_1	32.10424226	rep_avg	Tsc1	1
Tsc1_2	30.26583309	rep_avg	Tsc1	2
Tsc1_4	34.27900698	rep_avg	Tsc1	3
U2af2_2	46.732408	rep_avg	U2af2	1
U2af2_3	83.21116656	rep_avg	U2af2	2
U2af2_4	81.73489211	rep_avg	U2af2	3
Xpo1_1	42.4871932	rep_avg	Xpo1	1
Xpo1_2	45.9827244	rep_avg	Xpo1	2
Xpo1_3	39.72366924	rep_avg	Xpo1	3
