## Supplementary material for "Genome-scale functional mapping of the mammalian whole brain with in vivo Perturb-seq": Table S3

### Sheet: Sheet1
Table S3. Animal metadata and fluorescent labeling efficiency by FACS
Animal	Litter #	DOB	Sex	Date of Injection	Weight at Injection (g)	Injection titer (total vg) All inj with 1e11 HypPB	vg/gram	Brain Harvest Date	Weight at Harvest (g)	FACS GFP+ % (left)	FACS number (left, k)	FACS GFP+ % (right)	FACS number (right, k)	Pre-hyb cell count (left, k)	Pre-hyb cell count (right, k)
1	2	2025-10-18	M	2025-11-03	10.4	4000000000	385000000	2025-11-24	30.4	0.0045	48	0.0046	41	30	23.55
2	2	2025-10-18	M	2025-11-03	11.2	4000000000	357000000	2025-11-24	32.8	0.006	68	0.0057	62	54	51
3	2	2025-10-18	M	2025-11-03	10.7	4000000000	374000000	2025-11-24	29.1	0.007	57	0.0117	80	46	61.5
4	2	2025-10-18	F	2025-11-03	10	4000000000	400000000	2025-11-24	21.8	0.017	165	0.0232	240	122	195
5	2	2025-10-18	F	2025-11-03	10.3	4000000000	388000000	2025-11-24	24.3	0.0035	33	0.0052	36	34	30.1
6	2	2025-10-18	F	2025-11-03	10.5	4000000000	381000000	2025-11-24	25.6	0.015	133	0.0215	188	95	146.5
7	2	2025-10-18	F	2025-11-03	10.1	4000000000	396000000	2025-11-24	23.3	0.0225	218	0.026	260	152	153
8	3	2025-10-27	M	2025-11-12	11.8	6500000000	551000000	2025-12-03	28.5	0.024	260	0.0183	110	191	73
9	3	2025-10-27	M	2025-11-12	13.2	6500000000	492000000	2025-12-03	29.4	0.022	309	0.0209	210	229	144
10	3	2025-10-27	M	2025-11-12	12.5	6500000000	520000000	2025-12-03	30.3	0.0133	170	0.0147	130	141.5	91.5
11	3	2025-10-27	M	2025-11-12	11.9	6500000000	546000000	2025-12-03	33.5	0.027	370	0.0228	309	269.5	210.5
12	3	2025-10-27	M	2025-11-12	12.6	6500000000	516000000	2025-12-03	38.1	0.0147	237	0.01	80	170	83.5
13	3	2025-10-27	F	2025-11-12	11.9	6500000000	546000000	2025-12-03	26.2	0.024	311	0.0285	235	192.5	166
14	3	2025-10-27	F	2025-11-12	12	6500000000	542000000	2025-12-03	24.4	0.032	196	0.029	173	107.5	99.5
15	3	2025-10-27	F	2025-11-12	12.7	6500000000	512000000	2025-12-03	24.6	0.0257	272	0.019	130	188.5	73
16	3	2025-10-27	F	2025-11-12	11.4	6500000000	570000000	2025-12-03	26.5	0.022	190	0.0258	184	114	114
17	3	2025-10-27	F	2025-11-12	11.7	6500000000	556000000	2025-12-03	23.3	0.0328	154	0.0199	165	124.5	99.5
18	4	2025-10-29	M	2025-11-14	10.8	6000000000	556000000	2025-12-05	30.1	0.0267	360	0.0228	230	227.5	129.5
19	4	2025-10-29	M	2025-11-14	10.1	6000000000	594000000	2025-12-05	28.6	0.0162	180	0.0119	198	110	103.5
20	4	2025-10-29	M	2025-11-14	10.9	6000000000	550000000	2025-12-05	30.7	0.0241	350	0.0178	209	174	132
21	4	2025-10-29	M	2025-11-14	10.2	6000000000	588000000	2025-12-05	30.1	0.0167	215	0.0212	271	138.5	240.5
22	4	2025-10-29	M	2025-11-14	10.1	6000000000	594000000	2025-12-05	29	0.0167	170	0.0171	217	95.5	154.5
23	4	2025-10-29	F	2025-11-14	10	6000000000	600000000	2025-12-05	23.4	0.0382	420	0.0391	410	218.5	301
24	4	2025-10-29	F	2025-11-14	10.5	6000000000	571000000	2025-12-05	22	0.0146	120	0.013	127	51	94
25	4	2025-10-29	F	2025-11-14	10.1	6000000000	594000000	2025-12-05	25.1	0.02	120	0.0597	353	65.5	243.5
26	4	2025-10-29	F	2025-11-14	10	6000000000	600000000	2025-12-05	27.5	0.017	175	0.047	424	99.5	281
27	5	2025-11-17	M	2025-12-03	10.8	6000000000	556000000	2025-12-29	31.73	0.0013	13	0.0008	10	12
28	5	2025-11-17	M	2025-12-03	10.5	6000000000	571000000	2025-12-29	36.72	0.0005	1.5	0.0001	0.7	0	0
29	5	2025-11-17	M	2025-12-03	12.3	6000000000	488000000	2025-12-29	33.7	0.0048	79	0.0051	62	48	55
30	5	2025-11-17	M	2025-12-03	11.7	6000000000	513000000	2025-12-29	35.97	0.0029	34	0.0027	30	36	15
31	5	2025-11-17	M	2025-12-03	10.9	6000000000	550000000	2025-12-29	33.46	0.0043	63	0.0067	66	47	50
32	5	2025-11-17	F	2025-12-03	12	6000000000	500000000	2025-12-29	26.73	0.0085	110	0.0064	81	83	62
33	5	2025-11-17	F	2025-12-03	11.6	6000000000	517000000	2025-12-29	27.3	0.0185	183	0.0213	117	96	87
34	5	2025-11-17	F	2025-12-03	10.9	6000000000	550000000	2025-12-29	26.79	0.026	360	0.0326	278	263	150
35	5	2025-11-17	M	2025-12-03	11.7	6000000000	513000000	2025-12-29	31.36	0.0225	286	0.0224	212	235	94
36	5	2025-11-17	M	2025-12-03	11.3	6000000000	531000000	2025-12-29	32.48	0.0137	145	0.0151	149	100	105
37	6	2025-11-17	M	2025-12-03	11.9	6000000000	504000000	2025-12-29	32.1	0.015	182	0.0181	98	125	72
38	6	2025-11-17	M	2025-12-03	12.3	6000000000	488000000	2025-12-29	35.06	0.0245	274	0.024	269	215	205
39	6	2025-11-17	F	2025-12-03	10.9	6000000000	550000000	2025-12-29	27.28	0.0058	69	0.0088	72	60	48
40	6	2025-11-17	F	2025-12-03	10.7	6000000000	561000000	2025-12-29	27.2	0.01	105	0.0235	15	75	23
41	6	2025-11-17	F	2025-12-03	11.6	6000000000	517000000	2025-12-29	25.46	0.011	120	0.0173	164	102	94
42	6	2025-11-17	M	2025-12-03	11.4	6000000000	526000000	2025-12-29	35.6	0.0139	221	0.007	3.5	162	1.3
43	6	2025-11-17	M	2025-12-03	10.8	6000000000	556000000	2025-12-29	35.52	0.0225	sample lost due to sorter issue	0.013	4.2	-	2.6
44	6	2025-11-17	M	2025-12-03	10.5	6000000000	571000000	2025-12-29	37.03	0.0214	175	0.0211	252	114	200
45	6	2025-11-17	M	2025-12-03	11	6000000000	545000000	2025-12-29	39.71	0.027	182	0.0244	302	111	205
46	6	2025-11-17	M	2025-12-03	10.9	6000000000	550000000	2025-12-29	35	0.009	22	0.006	113	16	97
47	7	2025-11-17	F	2025-12-03	12.8	7000000000	547000000	2025-12-29	26.14	0.0161	88	0.004	39	51	38
48	7	2025-11-17	F	2025-12-03	14.5	7000000000	483000000	2025-12-29	24.15	0.003	21	0.0063	95	18	89
49	7	2025-11-17	F	2025-12-03	12.9	7000000000	543000000	2025-12-29	27.97	0.0045	30	0.0041	54	24	57
50	7	2025-11-17	F	2025-12-03	13.4	7000000000	522000000	2025-12-29	24.04	0.0071	79	0.0048	55	50	48
51	7	2025-11-17	F	2025-12-03	12.9	7000000000	543000000	2025-12-29	23.03	0.0077	65	0.0022	36	38	26
52	7	2025-11-17	M	2025-12-03	13.6	7000000000	515000000	2025-12-29	32.79	0.0279	265	0.0291	384	210	264
53	7	2025-11-17	M	2025-12-03	14.1	7000000000	496000000	2025-12-29	35.36	0.0111	114	0.0059	65	80	35
54	7	2025-11-17	M	2025-12-03	13.9	7000000000	504000000	2025-12-29	28.79	0.0284	190	0.0312	351	132	213
55	7	2025-11-17	M	2025-12-03	13.6	7000000000	515000000	2025-12-29	31.43	0.0303	374	0.0178	222	220	170
56	7	2025-11-17	M	2025-12-03	14.3	7000000000	490000000	2025-12-29	34.16	0.0049	29	0.0068	92	22	68
57	8	2025-11-17	F	2025-12-03	11	6000000000	545000000	2025-12-29	25.69	0.0069	35	0.0053	84	21	77
58	8	2025-11-17	F	2025-12-03	11.1	6000000000	541000000	2025-12-29	25.36	0.0055	32	0.0054	71	25	44
59	8	2025-11-17	F	2025-12-03	11.9	6000000000	504000000	2025-12-29	22.97	0.0048	34	0.0062	59	34	39
60	8	2025-11-17	F	2025-12-03	11.3	6000000000	531000000	2025-12-29	23.45	0.023	52	0.0249	356	66	250
61	8	2025-11-17	F	2025-12-03	10.8	6000000000	556000000	2025-12-29	24.72	0.0061	41	0.0083	114	33	98
62	8	2025-11-17	F	2025-12-03	11.3	6000000000	531000000	2025-12-29	23.51	0.0218	296	0.02	292	100	196
63	8	2025-11-17	F	2025-12-03	10.8	6000000000	556000000	2025-12-29	25.06	0.0259	293	0.0222	283	100	227
64	8	2025-11-17	F	2025-12-03	11	6000000000	545000000	2025-12-29	24.26	0.0044	50	0.0044	62	38	48
65	8	2025-11-17	F	2025-12-03	10.7	6000000000	561000000	2025-12-29	24.12	0.0005	2	0.0002	-	0?	-
66	8	2025-11-17	F	2025-12-03	10.9	6000000000	550000000	2025-12-29	27.4	0.004	37	0.005	63	20	39
67	9	2025-11-18	M	2025-12-04	12.5	6500000000	520000000	2025-12-30	37.91	0.0155	173	0.0155	215	110	189
68	9	2025-11-18	M	2025-12-04	12.2	6500000000	533000000	2025-12-30	33.48	0.0227	295	0.0204	275	193	227
69	9	2025-11-18	M	2025-12-04	12	6500000000	542000000	2025-12-30	33.94	0.0159	147	0.01	153	97	116
70	9	2025-11-18	M	2025-12-04	12.3	6500000000	528000000	2025-12-30	35.96	0.0171	185	0.0209	213	136	142
71	9	2025-11-18	M	2025-12-04	11.9	6500000000	546000000	2025-12-30	32.9	0.0058	49	0.0045	76	34	21
72	9	2025-11-18	F	2025-12-04	12.4	6500000000	524000000	2025-12-30	26.52	0.0274	332	0.0191	300	87?	240
73	9	2025-11-18	F	2025-12-04	11.8	6500000000	551000000	2025-12-30	25.95	0.0141	189	0.0161	202	114	171
74	9	2025-11-18	F	2025-12-04	12	6500000000	542000000	2025-12-30	26.99	0.0121	159	0.0159	175	110	111
75	9	2025-11-18	F	2025-12-04	12.2	6500000000	533000000	2025-12-30	27.51	0.0067	96	0.0065	91	75	66
76	9	2025-11-18	F	2025-12-04	12	6500000000	542000000	2025-12-30	25.2	0.013	218	0.0166	220	150	115
