## Supplementary material for "Genome-scale functional mapping of the mammalian whole brain with in vivo Perturb-seq": Table S4

### Sheet: Sheet1
Allen_subclass_id_label	Consolidated cell type
001 CLA-EPd-CTX Car3 Glut	L5/6 IT Glut
002 IT EP-CLA Glut	L5/6 IT Glut
003 L5/6 IT TPE-ENT Glut	L5/6 IT Glut
004 L6 IT CTX Glut	L5/6 IT Glut
005 L5 IT CTX Glut	L4/5 IT CTX Glut
006 L4/5 IT CTX Glut	L4/5 IT CTX Glut
007 L2/3 IT CTX Glut	L2/3 IT CTX Glut
008 L2/3 IT ENT Glut	L2/3 IT ENT PPP RSP Glut
009 L2/3 IT PIR-ENTl Glut	L2/3 IT PIR AON ENT Glut
010 IT AON-TT-DP Glut	L2/3 IT PIR AON ENT Glut
011 L2 IT ENT-po Glut	L2/3 IT PIR AON ENT Glut
012 MEA Slc17a7 Glut	MEA LA CA1 DG Glut
013 COAp Grxcr2 Glut	MEA LA CA1 DG Glut
014 LA-BLA-BMA-PA Glut	MEA LA CA1 DG Glut
015 ENTmv-PA-COAp Glut	MEA LA CA1 DG Glut
016 CA1-ProS Glut	MEA LA CA1 DG Glut
017 CA3 Glut	CA3 CA2-FC DG Glut
018 L2 IT PPP-APr Glut	L2/3 IT ENT PPP RSP Glut
019 L2/3 IT PPP Glut	L2/3 IT ENT PPP RSP Glut
020 L2/3 IT RSP Glut	L2/3 IT ENT PPP RSP Glut
021 L4 RSP-ACA Glut	L4/5 IT CTX Glut
022 L5 ET CTX Glut	L5 ET CTX Glut
023 SUB-ProS Glut	MEA LA CA1 DG Glut
024 L5 PPP Glut	MEA LA CA1 DG Glut
025 CA2-FC-IG Glut	CA3 CA2-FC DG Glut
026 NLOT Rho Glut	MEA LA CA1 DG Glut
027 L6b EPd Glut	NP-CT-L6b-OB Glut
028 L6b/CT ENT Glut	NP-CT-L6b-OB Glut
029 L6b CTX Glut	NP-CT-L6b-OB Glut
030 L6 CT CTX Glut	NP-CT-L6b-OB Glut
031 CT SUB Glut	NP-CT-L6b-OB Glut
032 L5 NP CTX Glut	NP-CT-L6b-OB Glut
033 NP SUB Glut	NP-CT-L6b-OB Glut
034 NP PPP Glut	NP-CT-L6b-OB Glut
035 OB Eomes Ms4a15 Glut	OB Eomes Ms4a15 Glut
036 HPF CR Glut	HPF CR Glut
037 DG Glut	CA3 CA2-FC DG Glut
038 DG-PIR Ex IMN	CA3 CA2-FC DG Glut
039 OB Meis2 Thsd7b Gaba	OB-IMN GABA
040 OB Trdn Gaba	OB-IMN GABA
041 OB-in Frmd7 Gaba	OB-IMN GABA
042 OB-out Frmd7 Gaba	OB-IMN GABA
043 OB-mi Frmd7 Gaba	OB-IMN GABA
044 OB Dopa-Gaba	OB-IMN GABA
045 OB-STR-CTX Inh IMN	OB-IMN GABA
046 Vip Gaba	CTX-CGE GABA
047 Sncg Gaba	CTX-CGE GABA
048 RHP-COA Ndnf Gaba	CTX-CGE GABA
049 Lamp5 Gaba	CTX-CGE GABA
050 Lamp5 Lhx6 Gaba	Lamp5 PV-chandelier Gaba
051 Pvalb chandelier Gaba	Lamp5 PV-chandelier Gaba
052 Pvalb Gaba	Pvalb Gaba
053 Sst Gaba	Sst Gaba
054 STR Prox1 Lhx6 Gaba	CNU-MGE GABA
055 STR Lhx8 Gaba	CNU-MGE GABA
056 Sst Chodl Gaba	CNU-MGE GABA
057 NDB-SI-MA-STRv Lhx8 Gaba	CNU-MGE GABA
058 PAL-STR Gaba-Chol	CNU-MGE GABA
059 GPe-SI Sox6 Cyp26b1 Gaba	CNU-LGE LSX GABA
060 OT D3 Folh1 Gaba	CNU-LGE LSX GABA
061 STR D1 Gaba	CNU-LGE LSX GABA
062 STR D2 Gaba	CNU-LGE LSX GABA
063 STR D1 Sema5a Gaba	CNU-LGE LSX GABA
064 STR-PAL Chst9 Gaba	CNU-LGE LSX GABA
065 IA Mgp Gaba	CNU-LGE LSX GABA
066 NDB-SI-ant Prdm12 Gaba	CNU-HYa HY GABA
067 LSX Sall3 Pax6 Gaba	CNU-LGE LSX GABA
068 LSX Otx2 Gaba	CNU-LGE LSX GABA
069 LSX Nkx2-1 Gaba	CNU-LGE LSX GABA
070 LSX Prdm12 Slit2 Gaba	CNU-LGE LSX GABA
071 LSX Prdm12 Zeb2 Gaba	CNU-LGE LSX GABA
072 LSX Sall3 Lmo1 Gaba	CNU-LGE LSX GABA
073 MEA-BST Sox6 Gaba	CNU-HYa HY GABA
074 MEA-BST Lhx6 Sp9 Gaba	CNU-HYa HY GABA
075 MEA-BST Lhx6 Nr2e1 Gaba	CNU-HYa HY GABA
076 MEA-BST Lhx6 Nfib Gaba	CNU-HYa HY GABA
077 CEA-BST Gal Avp Gaba	CNU-HYa HY GABA
078 SI-MA-ACB Ebf1 Bnc2 Gaba	CNU-HYa HY GABA
079 CEA-BST Six3 Cyp26b1 Gaba	CNU-HYa HY GABA
080 CEA-AAA-BST Six3 Sp9 Gaba	CNU-HYa HY GABA
081 ACB-BST-FS D1 Gaba	CNU-HYa HY GABA
082 CEA-BST Ebf1 Pdyn Gaba	CNU-HYa HY GABA
083 CEA-BST Rai14 Pdyn Crh Gaba	CNU-HYa HY GABA
084 BST-SI-AAA Six3 Slc22a3 Gaba	CNU-HYa HY GABA
085 SI-MPO-LPO Lhx8 Gaba	CNU-HYa HY GABA
086 MPO-ADP Lhx8 Gaba	CNU-HYa HY GABA
087 MPN-MPO-LPO Lhx6 Zfhx3 Gaba	CNU-HYa HY GABA
088 BST Tac2 Gaba	CNU-HYa HY GABA
089 PVR Six3 Sox3 Gaba	CNU-HYa HY GABA
090 BST-MPN Six3 Nrgn Gaba	CNU-HYa HY GABA
091 ARH-PVi Six6 Dopa-Gaba	CNU-HYa HY GABA
092 TMv-PMv Tbx3 Hist-Gaba	CNU-HYa HY GABA
093 RT-ZI Gnb3 Gaba	CNU-HYa HY GABA
094 SCH Six6 Cdc14a Gaba	CNU-HYa HY GABA
095 DMH Prdm13 Gaba	CNU-HYa HY GABA
096 PVHd Gsc Gaba	CNU-HYa HY GABA
097 PVHd-SBPV Six3 Prox1 Gaba	CNU-HYa HY GABA
098 AHN-SBPV-PVHd Pdrm12 Gaba	CNU-HYa HY GABA
099 SBPV-PVa Six6 Satb2 Gaba	CNU-HYa HY GABA
100 AHN Onecut3 Gaba	CNU-HYa HY GABA
101 ZI Pax6 Gaba	CNU-HYa HY GABA
102 DMH-LHA Gsx1 Gaba	CNU-HYa HY GABA
103 PVHd-DMH Lhx6 Gaba	CNU-HYa HY GABA
104 TU-ARH Otp Six6 Gaba	CNU-HYa HY GABA
105 TMd-DMH Foxd2 Gaba	CNU-HYa HY GABA
106 PVpo-VMPO-MPN Hmx2 Gaba	CNU-HYa HY GABA
107 DMH Hmx2 Gaba	CNU-HYa HY GABA
108 ARH-PVp Tbx3 Gaba	CNU-HYa HY GABA
109 LGv-ZI Otx2 Gaba	CNU-HYa HY GABA
110 BST-po Iigp1 Glut	CNU-HYa HY MM Glut
111 TRS-BAC Sln Glut	CNU-HYa HY MM Glut
112 GPi Tbr1 Cngb3 Gaba-Glut	CNU-HYa HY MM Glut
113 MEA-COA-BMA Ccdc42 Glut	CNU-HYa HY MM Glut
114 COAa-PAA-MEA Barhl2 Glut	CNU-HYa HY MM Glut
115 MS-SF Bsx Glut	CNU-HYa HY MM Glut
116 AVPV-MEPO-SFO Tbr1 Glut	CNU-HYa HY MM Glut
117 LHA Barhl2 Glut	CNU-HYa HY MM Glut
118 ADP-MPO Trp73 Glut	CNU-HYa HY MM Glut
119 SI-MA-LPO-LHA Skor1 Glut	CNU-HYa HY MM Glut
120 MEA Otp Foxp2 Glut	CNU-HYa HY MM Glut
121 MEA-BST Otp Zic2 Glut	CNU-HYa HY MM Glut
122 LHA-MEA Otp Glut	CNU-HYa HY MM Glut
123 DMH Nkx2-4 Glut	CNU-HYa HY MM Glut
124 MPN-MPO-PVpo Hmx2 Glut	CNU-HYa HY MM Glut
125 DMH Hmx2 Glut	CNU-HYa HY MM Glut
126 ARH-PVp Tbx3 Glut	CNU-HYa HY MM Glut
127 DMH-LHA Vgll2 Glut	CNU-HYa HY MM Glut
128 VMH Fezf1 Glut	CNU-HYa HY MM Glut
129 VMH Nr5a1 Glut	CNU-HYa HY MM Glut
130 LHA Pmch Glut	CNU-HYa HY MM Glut
131 LHA-AHN-PVH Otp Trh Glut	CNU-HYa HY MM Glut
132 AHN-RCH-LHA Otp Fezf1 Glut	CNU-HYa HY MM Glut
133 PVH-SO-PVa Otp Glut	CNU-HYa HY MM Glut
134 PH-ant-LHA Otp Bsx Glut	CNU-HYa HY MM Glut
135 STN-PSTN Pitx2 Glut	CNU-HYa HY MM Glut
136 PMv-TMv Pitx2 Glut	CNU-HYa HY MM Glut
137 PH-an Pitx2 Glut	CNU-HYa HY MM Glut
138 PH Pitx2 Glut	CNU-HYa HY MM Glut
139 PH-LHA Foxb1 Glut	CNU-HYa HY MM Glut
140 PMd-LHA Foxb1 Glut	CNU-HYa HY MM Glut
141 PH-SUM Foxa1 Glut	CNU-HYa HY MM Glut
142 HY Gnrh1 Glut	CNU-HYa HY MM Glut
143 MM-ant Foxb1 Glut	CNU-HYa HY MM Glut
144 MM Foxb1 Glut	CNU-HYa HY MM Glut
145 MH Tac2 Glut	MH-LH TH Glut
146 LH Pou4f1 Sox1 Glut	MH-LH TH Glut
147 AD Serpinb7 Glut	MH-LH TH Glut
148 AV Col27a1 Glut	MH-LH TH Glut
149 PVT-PT Ntrk1 Glut	MH-LH TH Glut
150 CM-IAD-CL-PCN Sema5b Glut	MH-LH TH Glut
151 TH Prkcd Grin2c Glut	TH Prkcd Grin2c Glut
152 RE-Xi Nox4 Glut	MH-LH TH Glut
153 MG-POL-SGN Nts Glut	MH-LH TH Glut
154 PF Fzd5 Glut	MH-LH TH Glut
155 PRC-PAG Pax6 Glut	MB Glut
156 MB-ant-ve Dmrta2 Glut	MB Glut
157 RN Spp1 Glut	MB Glut
158 MRN-PAG Nkx6-1 Glut	MB Glut
159 IF-RL-CLI-PAG Foxa1 Glut	MB Glut
160 PAG-SC Neurod2 Meis2 Glut	MB Glut
161 PAG Pou4f3 Glut	MB Glut
162 CUN Evx2 Lhx2 Glut	MB Glut
163 APN C1ql2 Glut	MB Glut
164 APN C1ql4 Glut	MB Glut
165 PAG-MRN Pou3f1 Glut	MB Glut
166 MRN Pou3f1 C1ql4 Glut	MB Glut
167 PRC-PAG Tcf7l2 Irx2 Glut	MB Glut
168 SPA-SPFm-SPFp-POL-PIL-PoT Sp9 Glut	MB Glut
169 PAG-SC Pou4f1 Zic1 Glut	MB Glut
170 PAG-MRN Tfap2b Glut	MB Glut
171 PAG Pou4f1 Bnc2 Glut	MB Glut
172 PAG Pou4f1 Ebf2 Glut	MB Glut
173 PAG Pou4f2 Glut	MB Glut
174 PAG Pou4f2 Mesi2 Glut	MB Glut
175 SC Bnc2 Glut	MB Glut
176 SCig Foxb1 Glut	MB Glut
177 SCig-an-PPT Foxb1 Glut	MB Glut
178 SCig Foxb1 Otx2 Glut	MB Glut
179 SCdg-PAG Tfap2b Glut	MB Glut
180 SCiw Pitx2 Glut	MB Glut
181 IC Tfap2d Maf Glut	MB Glut
182 CUN-PPN Evx2 Meis2 Glut	MB Glut
183 PBG Mtnr1a Glut-Chol	MB Glut
184 PAG Tcf24 Glut	MB Glut
185 SCig Tfap2b Chrnb3 Glut	MB Glut
186 SCop Pou4f2 Neurod2 Glut	MB Glut
187 SCsg Pde5a Glut	MB Glut
188 SCop Sln Glut	MB Glut
189 PAG Ucn Glut	MB Glut
190 ND-INC Foxd2 Glut	MB Glut
191 PAG-MRN Rln3 Gaba	MB P MY GABA
192 PPN-CUN-PCG Otp En1 Gaba	MB P MY GABA
193 MRN-PPN-CUN Pax8 Gaba	MB P MY GABA
194 MRN-VTN-PPN Pax5 Cdh23 Gaba	MB P MY GABA
195 SNr-VTA Pax5 Npas1 Gaba	MB P MY GABA
196 PAG-PPN Pax5 Sox21 Gaba	MB P MY GABA
197 SNr Six3 Gaba	MB P MY GABA
198 IC Six3 En2 Gaba	MB P MY GABA
199 PAG-MRN-RN Foxa2 Gaba	MB P MY GABA
200 PAG-ND-PCG Onecut1 Gaba	MB P MY GABA
201 PAG-RN Nkx2-2 Otx1 Gaba	MB P MY GABA
202 PRT Tcf7l2 Gaba	MB P MY GABA
203 LGv-SPFp-SPFm Nkx2-2 Tcf7l2 Gaba	MB P MY GABA
204 SC Otx2 Gcnt4 Gaba	MB P MY GABA
205 SC-PAG Lef1 Emx2 Gaba	MB P MY GABA
206 SCm-PAG Cdh23 Gaba	MB P MY GABA
207 SCs Dmbx1 Gaba	MB P MY GABA
208 SC Lef1 Otx2 Gaba	MB P MY GABA
209 SCs Pax7 Nfia Gaba	MB P MY GABA
210 PRT Mecom Gaba	MB P MY GABA
211 SC Tnnt1 Gli3 Gaba	MB P MY GABA
212 SCs Lef1 Gli3 Gaba	MB P MY GABA
213 SCsg Gabrr2 Gaba	MB P MY GABA
214 IPN Otp Crisp1 Gaba	MB P MY GABA
215 SNc-VTA-RAmb Foxa1 Dopa	MB Dopa
216 MB-MY Tph2 Glut-Sero	MB-HB Sero
217 PB Lmx1a Glut	P MY Pineal Glut
218 PSV Lmx1a Trpv6 Glut	P MY Pineal Glut
219 PB-SUT Tlx3 Lhx2 Glut	P MY Pineal Glut
220 PB Pax5 Glut	P MY Pineal Glut
221 LDT-PCG Vsx2 Lhx4 Glut	P MY Pineal Glut
222 PB Evx2 Glut	P MY Pineal Glut
223 B-PB Nr4a2 Glut	P MY Pineal Glut
224 PCG-PRNr Vsx2 Nkx6-1 Glut	P MY Pineal Glut
225 PRNc-NI-SG-RPO Vsx2 Nr4a2 Glut	P MY Pineal Glut
226 PRNc-PARN Tlx1 Glut	P MY Pineal Glut
227 PB-PSV Phox2b Glut	P MY Pineal Glut
228 PSV Pvalb Lhx2 Glut	P MY Pineal Glut
229 PB-NTS Phox2b Ebf3 Lmx1b Glut	P MY Pineal Glut
230 PRNr Otp Nfib Glut	P MY Pineal Glut
231 IPN-LDT Vsx2 Nkx6-1 Glut	P MY Pineal Glut
232 LDT Vsx2 Nkx6-1 Nfib Glut	P MY Pineal Glut
233 NLL-SOC Spp1 Glut	P MY Pineal Glut
234 MEV Ppp1r1c Glut	MB Glut
235 PG-TRN-LRN Fat2 Glut	P MY Pineal Glut
236 IRN Vip Glut	P MY Pineal Glut
237 PRP-NI-PRNc-GRN Otp Glut	P MY Pineal Glut
238 NTS Phox2b Glut	P MY Pineal Glut
239 MARN-GRN Pyy Glut	P MY Pineal Glut
240 MDRNv Lhx4 Qrfprl Glut	P MY Pineal Glut
241 NTS Mbnl3 Glut	P MY Pineal Glut
242 PGRNd Dmbx1 Glut	P MY Pineal Glut
243 PGRN-PARN-MDRN Hoxb5 Glut	P MY Pineal Glut
244 MV-SPIV Slc6a2 Glut	P MY Pineal Glut
245 SPVI-SPVC Tlx3 Ebf3 Glut	P MY Pineal Glut
246 CU-ECU-SPVI Foxb1 Glut	P MY Pineal Glut
247 MV-SPIV Phox2b Ebf3 Lbx1 Glut	P MY Pineal Glut
248 MV-SPIV Zic4 Neurod2 Glut	P MY Pineal Glut
249 NTS Aldh1a2 Glut	P MY Pineal Glut
250 CBN Neurod2 Pvalb Glut	P MY Pineal Glut
251 NTS Dbh Glut	P MY Pineal Glut
252 DMX VII Tbx20 Chol	P MY Pineal Glut
253 IO Fgl2 Glut	P MY Pineal Glut
254 VCO Mafa Meis2 Glut	P MY Pineal Glut
255 SPVO Mafa Meis2 Glut	P MY Pineal Glut
256 SPVC Mafa Glut	P MY Pineal Glut
257 SPVC Ccdc172 Glut	P MY Pineal Glut
258 SPVC Nmu Glut	P MY Pineal Glut
259 MDRNd Bves Glut	P MY Pineal Glut
260 MDRNv Crp Glut	P MY Pineal Glut
261 HB Calcb Chol	P MY Pineal Glut
262 Pineal Crx Glut	P MY Pineal Glut
263 CS-RPO Meis2 Gaba	MB P MY GABA
264 PRNc Otp Gly-Gaba	MB P MY GABA
265 PB Sst Gly-Gaba	MB P MY GABA
266 PRNc Prox1 Brs3 Gly-Gaba	MB P MY GABA
267 CS-PRNr-PCG Tmem163 Otp Gaba	MB P MY GABA
268 CS-PRNr-DR En1 Sox2 Gaba	MB P MY GABA
269 LDT Fgf7 Gaba	MB P MY GABA
270 LDT-DTN Gata3 Nfix Gaba	MB P MY GABA
271 NI-RPO Gata3 Nr4a2 Gaba	MB P MY GABA
272 LDT-PCG-CS Gata3 Lhx1 Gaba	MB P MY GABA
273 PDTg-PCG Pax6 Gaba	MB P MY GABA
274 PDTg Otp Shroom3 Gaba	MB P MY GABA
275 PDTg Otp Olig3 Gaba	MB P MY GABA
276 LDT-PCG St18 Gaba	MB P MY GABA
277 DTN-LDT-IPN Otp Pax3 Gaba	MB P MY GABA
278 NLL Gata3 Gly-Gaba	MB P MY GABA
279 PSV Pax2 Gly-Gaba	MB P MY GABA
280 NLL-po Pax7 Gaba	MB P MY GABA
281 POR Gata3 Gly-Gaba	MB P MY GABA
282 POR Spp1 Gly-Gaba	MB P MY GABA
283 PRP Otp Gly-Gaba	MB P MY GABA
284 GRN-IRN-MDRNd Ikzf1 Gly-Gaba	MB P MY GABA
285 MY Lhx1 Gly-Gaba	MB P MY GABA
286 PPY-PGRNl Vip Glyc-Gaba	MB P MY GABA
287 MV-SPIV-PRP Dmbx1 Gly-Gaba	MB P MY GABA
288 MDRN Hoxb5 Ebf2 Gly-Gaba	MB P MY GABA
289 MDRNd Prox1 Pax6 Gly-Gaba	MB P MY GABA
290 MY Prox1 Lmo7 Gly-Gaba	MB P MY GABA
291 NTS-MDRNd Prox1 Zic1 Gly-Gaba	MB P MY GABA
292 MV Nkx6-1 Gly-Gaba	MB P MY GABA
293 PAS-MV Ebf2 Gly-Gaba	MB P MY GABA
294 MV Pax6 Gly-Gaba	MB P MY GABA
295 CBN Dmbx1 Gaba	MB P MY GABA
296 RPA Pax6 Hoxb5 Gly-Gaba	MB P MY GABA
297 CU-ECU Pax2 Gly-Gaba	MB P MY GABA
298 PRP Gata3 Slc6a5 Gly-Gaba	MB P MY GABA
299 MARN-PPY Ngfr Gly-Gaba	MB P MY GABA
300 PARN-MDRNd-NTS Gbx2 Gly-Gaba	MB P MY GABA
301 MV Nr4a2 Gly-Gaba	MB P MY GABA
302 MV Xdh Gly-Gaba	MB P MY GABA
303 IRN Dmbx1 Pax2 Gly-Gaba	MB P MY GABA
304 NTS-PARN Neurod2 Gly-Gaba	MB P MY GABA
305 SPVI-SPVC Sall3 Nfib Gly-Gaba	MB P MY GABA
306 SPVI-SPVC Sall3 Lhx1 Gly-Gaba	MB P MY GABA
307 RO-RPA Pkd2l1 Gaba	MB P MY GABA
308 DCO Il22 Gly-Gaba	CB GABA
309 CB PLI Gly-Gaba	CB GABA
310 CBX Golgi Gly-Gaba	CB GABA
311 CBX MLI Megf11 Gaba	CB GABA
312 CBX MLI Cdh22 Gaba	CB GABA
313 CBX Purkinje Gaba	CB GABA
314 CB Granule Glut	CB Glut
315 DCO UBC Glut	CB Glut
316 Bergmann NN	Glia
317 Astro-CB NN	Glia
318 Astro-NT NN	Glia
319 Astro-TE NN	Glia
320 Astro-OLF NN	Glia
321 Astroependymal NN	Glia
322 Tanycyte NN	Glia
323 Ependymal NN	Glia
324 Hypendymal NN	Glia
325 CHOR NN	Glia
326 OPC NN	Glia
327 Oligo NN	Glia
328 OEC NN	Glia
329 ABC NN	Vascular Immune
330 VLMC NN	Vascular Immune
331 Peri NN	Vascular Immune
332 SMC NN	Vascular Immune
333 Endo NN	Vascular Immune
334 Microglia NN	Vascular Immune
335 BAM NN	Vascular Immune
336 Monocytes NN	Vascular Immune
337 DC NN	Vascular Immune
338 Lymphoid NN	Vascular Immune
