## Supplementary material for "Genome-scale functional mapping of the mammalian whole brain with in vivo Perturb-seq": Table S10

### Sheet: Sheet1
List of primers used in this study
Primer name	Primer sequence
Primers for AAV library construction
YZJ019_Oligo-Fwd	GTAACTTGAAAGTATTTCGATTTCTT GGCTTTATATATCTTGTGGAAAGGAC GAAACACC
YZJ024_Oligo-Knockout-Rev-Opti	GTTGATAACGGACTAGCCTTATTTAAACTTGCTATGCTGTTTCCAGCTTAGCTCTTAAAC
YZJ025_NGS_Lib_Fwd_1	GTCGGCAGCGTCAGATGTGTATAAGAGACAGTGTGGAAAGGACGAAACACC
YZJ026_NGS_Lib_Fwd_2	GTCGGCAGCGTCAGATGTGTATAAGAGACAGATGTGGAAAGGACGAAACACC
YZJ027_NGS_Lib_Fwd_3	GTCGGCAGCGTCAGATGTGTATAAGAGACAGCATGTGGAAAGGACGAAACACC
YZJ028_NGS_Lib_Fwd_4	GTCGGCAGCGTCAGATGTGTATAAGAGACAGTCATGTGGAAAGGACGAAACACC
YZJ029_NGS_Lib_Fwd_5	GTCGGCAGCGTCAGATGTGTATAAGAGACAGGTCATGTGGAAAGGACGAAACACC
YZJ030_NGS_Lib_Fwd_6	GTCGGCAGCGTCAGATGTGTATAAGAGACAGAGTCATGTGGAAAGGACGAAACACC
YZJ031_NGS_Lib_Fwd_7	GTCGGCAGCGTCAGATGTGTATAAGAGACAGCAGTCATGTGGAAAGGACGAAACACC
YZJ032_NGS_Lib_Fwd_8	GTCGGCAGCGTCAGATGTGTATAAGAGACAGTCAGTCATGTGGAAAGGACGAAACACC
YZJ033_NGS_Lib_Fwd_9	GTCGGCAGCGTCAGATGTGTATAAGAGACAGGTCAGTCATGTGGAAAGGACGAAACACC
YZJ034_NGS_Lib_Fwd_10	GTCGGCAGCGTCAGATGTGTATAAGAGACAGAGTCAGTCATGTGGAAAGGACGAAACACC
YZJ035_NGS_Lib_Rev	GTCTCGTGGGCTCGGAGATGTGTATAAGAGACAGGACTCGGTGCCACTTTTTCAA
YZJ036_R1_P5_i5_1	AATGATACGGCGACCACCGAGATCTACACAGCAGAAACCTCGTCGGCAGCGTC
YZJ037_R1_P5_i5_2	AATGATACGGCGACCACCGAGATCTACACGGACCTGTCTTCGTCGGCAGCGTC
YZJ038_R1_P5_i5_3	AATGATACGGCGACCACCGAGATCTACACTGGACCAACATCGTCGGCAGCGTC
YZJ039_R1_P5_i5_4	AATGATACGGCGACCACCGAGATCTACACTACGCCCTATTCGTCGGCAGCGTC
YZJ040_R2_P7_i7_A01	CAAGCAGAAGACGGCATACGAGATTCGAAAGCTGGTCTCGTGGGCTCGG
YZJ041_R2_P7_i7_A02	CAAGCAGAAGACGGCATACGAGATAGGAGACCTCGTCTCGTGGGCTCGG
YZJ042_R2_P7_i7_A03	CAAGCAGAAGACGGCATACGAGATTTCCAGGTTAGTCTCGTGGGCTCGG
YZJ043_R2_P7_i7_A04	CAAGCAGAAGACGGCATACGAGATGCAGGGACGTGTCTCGTGGGCTCGG
qPCR Forward WPRE	GGCTGTTGGGCACTGACAT
qPCR Reverse WPRE	CCGAAGGGACGTAGCAGAAG
In vitro indel primers
Psmb4_2_indel_F	CTTTCCCTACACGACGCTCTTCCGATCTACCCTTTTCACGATTCAGGAAC
Psmb4_3_indel_F	CTTTCCCTACACGACGCTCTTCCGATCTACCCCAGAGAATTTCCATCTTT
Psmb4_4_indel_F	CTTTCCCTACACGACGCTCTTCCGATCTTCGTATTATGCGAGTCAACGAC
Psmb4_2_indel_R	GACTGGAGTTCAGACGTGTGCTCTTCCGATCTCCGCCTACAGGAATAATAAACG
Psmb4_3_indel_R	GACTGGAGTTCAGACGTGTGCTCTTCCGATCTTCAAAATTCCAAGGGAAAGAGA
Psmb4_4_indel_R	GACTGGAGTTCAGACGTGTGCTCTTCCGATCTCCACTCCCTGTTCTACACACAA
Pomp_1_indel_F	CTTTCCCTACACGACGCTCTTCCGATCTAGAACAGTGTTGCTCCCTTCAT
Pomp_2_indel_F	CTTTCCCTACACGACGCTCTTCCGATCTCTTAGCGCCTCTGTCCTCTAAC
Pomp_3_indel_F	CTTTCCCTACACGACGCTCTTCCGATCTCGAGCTTTTGGGTTAGAGTCAC
Pomp_1_indel_R	GACTGGAGTTCAGACGTGTGCTCTTCCGATCTTCCTATGCGAAGCAGTAACAAG
Pomp_2_indel_R	GACTGGAGTTCAGACGTGTGCTCTTCCGATCTACAAGGAACATGCAAGAATCAA
Pomp_3_indel_R	GACTGGAGTTCAGACGTGTGCTCTTCCGATCTTTCCTATGCGAAGCAGTAACAA
Srsf1_1_indel_F	CTTTCCCTACACGACGCTCTTCCGATCTCTTGGTAGGAAGGCCTCTTTTT
Srsf1_2_indel_F	CTTTCCCTACACGACGCTCTTCCGATCTCTCCCTCCCCTCATCACC
Srsf1_3_indel_F	CTTTCCCTACACGACGCTCTTCCGATCTTCTACGTGGGTAACCTACCTCC
Srsf1_1_indel_R	GACTGGAGTTCAGACGTGTGCTCTTCCGATCTGGTCCTCGAACTCAACGAAG
Srsf1_2_indel_R	GACTGGAGTTCAGACGTGTGCTCTTCCGATCTCTCACCAGAGACAACCACTCTG
Srsf1_3_indel_R	GACTGGAGTTCAGACGTGTGCTCTTCCGATCTCTCTCCTGACTCGACTCCTGC
Prpf6_1_indel_F	CTTTCCCTACACGACGCTCTTCCGATCTGCCCTAGCTCTAGTGACCATGT
Prpf6_2_indel_F	CTTTCCCTACACGACGCTCTTCCGATCTCTGGTGATGTCTAGCTGATTCG
Prpf6_4_indel_F	CTTTCCCTACACGACGCTCTTCCGATCTATGTATCTCCAGAGGAAGCTGG
Prpf6_1_indel_R	GACTGGAGTTCAGACGTGTGCTCTTCCGATCTGAGTTTGTGTTCATAGCCCCTT
Prpf6_2_indel_R	GACTGGAGTTCAGACGTGTGCTCTTCCGATCTCATTTCTCAGAACATCCATGTCA
Prpf6_4_indel_R	GACTGGAGTTCAGACGTGTGCTCTTCCGATCTCAATCAACACTCACCCTTCTCA
U2af2_2_indel_F	CTTTCCCTACACGACGCTCTTCCGATCTTCTTCTCACACTTGTCCAGAGC
U2af2_3_indel_F	CTTTCCCTACACGACGCTCTTCCGATCTTCTACACCCCTGACCCATATTC
U2af2_4_indel_F	CTTTCCCTACACGACGCTCTTCCGATCTCTCCTGGAGAGAGTGGAGCTTA
U2af2_2_indel_R	GACTGGAGTTCAGACGTGTGCTCTTCCGATCTGCAGTACCAACACAGAGACCAG
U2af2_3_indel_R	GACTGGAGTTCAGACGTGTGCTCTTCCGATCTACTGGAAAACTCACCTCCAAAA
U2af2_4_indel_R	GACTGGAGTTCAGACGTGTGCTCTTCCGATCTCAACAGTCTATGGGAGGGAGAG
Snrnp70_1_indel_F	CTTTCCCTACACGACGCTCTTCCGATCTAGAGTGAGAGTGAGTCCCTTGG
Snrnp70_2_indel_F	CTTTCCCTACACGACGCTCTTCCGATCTTTGGCAAGATGACACAGTTTCT
Snrnp70_3_indel_F	CTTTCCCTACACGACGCTCTTCCGATCTTCTTCCCATCACTCTTCTACCC
Snrnp70_1_indel_R	GACTGGAGTTCAGACGTGTGCTCTTCCGATCTCAGAGGTAGAGGGTCAGAAGGA
Snrnp70_2_indel_R	GACTGGAGTTCAGACGTGTGCTCTTCCGATCTTGATCAGAAAACGTAAAAGCCA
Snrnp70_3_indel_R	GACTGGAGTTCAGACGTGTGCTCTTCCGATCTCTTTTGATGGGTCCATACACCT
Tpr_1_indel_F	CTTTCCCTACACGACGCTCTTCCGATCTTTTTCAGGTGAGGAAACTGGAG
Tpr_2_indel_F	CTTTCCCTACACGACGCTCTTCCGATCTGAGCAGAAAATTTAAAGAAGGAAA
Tpr_3_indel_F	CTTTCCCTACACGACGCTCTTCCGATCTAATTGTGTTTGCACAGGAGCTA
Tpr_1_indel_R	GACTGGAGTTCAGACGTGTGCTCTTCCGATCTTGGTCTCATCCCCAATAGACTT
Tpr_2_indel_R	GACTGGAGTTCAGACGTGTGCTCTTCCGATCTTTTTCTTTTACACACCACCAATTT
Tpr_3_indel_R	GACTGGAGTTCAGACGTGTGCTCTTCCGATCTTTTTACTCATGGAAGTGCCTCA
Ranbp2_1_indel_F	CTTTCCCTACACGACGCTCTTCCGATCTTGCCTCTTGTAGGCAGTTCATA
Ranbp2_2_indel_F	CTTTCCCTACACGACGCTCTTCCGATCTATTGGATTTGAGGGTATGTTCG
Ranbp2_4_indel_F	CTTTCCCTACACGACGCTCTTCCGATCTTTGCTATTCTGTTCTTCAGTTTTGA
Ranbp2_1_indel_R	GACTGGAGTTCAGACGTGTGCTCTTCCGATCTCAGAGGATCAATAGGTTCAGGA
Ranbp2_2_indel_R	GACTGGAGTTCAGACGTGTGCTCTTCCGATCTTTCACAAGCCACACATTTTAGG
Ranbp2_4_indel_R	GACTGGAGTTCAGACGTGTGCTCTTCCGATCTCAAATGGTGGAAGAGCTGTTTT
Xpo1_1_indel_F	CTTTCCCTACACGACGCTCTTCCGATCTCTGTGTTGTTAGGGTGTGCATT
Xpo1_2_indel_F	CTTTCCCTACACGACGCTCTTCCGATCTTACATTTTATGAAGCTGTGGGG
Xpo1_3_indel_F	CTTTCCCTACACGACGCTCTTCCGATCTGGGAAATGAGTAACACTCTGGC
Xpo1_1_indel_R	GACTGGAGTTCAGACGTGTGCTCTTCCGATCTTTCCTCAAAGTTTACGACTGGA
Xpo1_2_indel_R	GACTGGAGTTCAGACGTGTGCTCTTCCGATCTGAAAAGGGATTCCTGTTTGAAGT
Xpo1_3_indel_R	GACTGGAGTTCAGACGTGTGCTCTTCCGATCTAAATGCTTTGCTTTAACTTGGG
Thoc2_1_indel_F	CTTTCCCTACACGACGCTCTTCCGATCTGAAAAGGCAATGATAGGGTGAG
Thoc2_2_indel_F	CTTTCCCTACACGACGCTCTTCCGATCTGAAGACGAATCTTTTAGTAGGGGA
Thoc2_3_indel_F	CTTTCCCTACACGACGCTCTTCCGATCTTTATTTCGGCCAGATCAGAAAC
Thoc2_1_indel_R	GACTGGAGTTCAGACGTGTGCTCTTCCGATCTTCTTAAACATTCCCCACAGCTC
Thoc2_2_indel_R	GACTGGAGTTCAGACGTGTGCTCTTCCGATCTTTTCACAAAACATTCCATTTCAA
Thoc2_3_indel_R	GACTGGAGTTCAGACGTGTGCTCTTCCGATCTGAGGTGCCAGACATTCACATTA
Brd4_2_indel_F	CTTTCCCTACACGACGCTCTTCCGATCTCTTCATCCTCCAGCAGCACT
Brd4_3_indel_F	CTTTCCCTACACGACGCTCTTCCGATCTCAGTCAGTTCCTCACTGACACC
Brd4_4_indel_F	CTTTCCCTACACGACGCTCTTCCGATCTAAGGAGATGTTTGCCAAGAAAC
Brd4_2_indel_R	GACTGGAGTTCAGACGTGTGCTCTTCCGATCTAGGACAAGGTCAGGGTAGACAG
Brd4_3_indel_R	GACTGGAGTTCAGACGTGTGCTCTTCCGATCTCCCCAACATCTCACCTTGTTAT
Brd4_4_indel_R	GACTGGAGTTCAGACGTGTGCTCTTCCGATCTTAGGCAGAGTCATCACCTGAAA
Setd1a_1_indel_F	CTTTCCCTACACGACGCTCTTCCGATCTCGAGACCAATTCTTGTCTTTCC
Setd1a_2_indel_F	CTTTCCCTACACGACGCTCTTCCGATCTAGAGGGTTGTGTTTCCTTCTGA
Setd1a_3_indel_F	CTTTCCCTACACGACGCTCTTCCGATCTAAGTTGATGCATGTTGGTGTTC
Setd1a_1_indel_R	GACTGGAGTTCAGACGTGTGCTCTTCCGATCTTGGAGGTTTTTGACAGTTTCCT
Setd1a_2_indel_R	GACTGGAGTTCAGACGTGTGCTCTTCCGATCTACTTAATAGGGGACTTCAGGGC
Setd1a_3_indel_R	GACTGGAGTTCAGACGTGTGCTCTTCCGATCTCCACCACTGAATTCCTGGATAC
Trrap_1_indel_F	CTTTCCCTACACGACGCTCTTCCGATCTTTTGAGAAGCAAGGAGAGAAGG
Trrap_2_indel_F	CTTTCCCTACACGACGCTCTTCCGATCTCAGGTCCTTTCTTGCTACCTTG
Trrap_3_indel_F	CTTTCCCTACACGACGCTCTTCCGATCTGCCACTTATCAAGTTCCTGACC
Trrap_1_indel_R	GACTGGAGTTCAGACGTGTGCTCTTCCGATCTGCATACTTCACCAGCTTGATGT
Trrap_2_indel_R	GACTGGAGTTCAGACGTGTGCTCTTCCGATCTTGTTCAGACGTCCTTACCCTCT
Trrap_3_indel_R	GACTGGAGTTCAGACGTGTGCTCTTCCGATCTTCTGAGCTGTAGCTTTGCAGAC
Ppp2r1a_2_indel_F	CTTTCCCTACACGACGCTCTTCCGATCTCCGATCTAGAGGCTCACTTTGT
Ppp2r1a_3_indel_F	CTTTCCCTACACGACGCTCTTCCGATCTATCAGAGGAGTCTCCAGTCAGG
Ppp2r1a_4_indel_F	CTTTCCCTACACGACGCTCTTCCGATCTAAGTCAGTCGTCAGCTTTCACA
Ppp2r1a_2_indel_R	GACTGGAGTTCAGACGTGTGCTCTTCCGATCTACAAGCCTCTTTGGAGAACTGA
Ppp2r1a_3_indel_R	GACTGGAGTTCAGACGTGTGCTCTTCCGATCTAAACTGAGAAGAGACCACAGGC
Ppp2r1a_4_indel_R	GACTGGAGTTCAGACGTGTGCTCTTCCGATCTGGCAACCTACCTCTGTGAACTT
Tsc1_1_indel_F	CTTTCCCTACACGACGCTCTTCCGATCTacatgtatcagtgctgcattcc
Tsc1_2_indel_F	CTTTCCCTACACGACGCTCTTCCGATCTCTAAAGGGATCTTGGAGTCCG
Tsc1_4_indel_F	CTTTCCCTACACGACGCTCTTCCGATCTgttcaacatcatccttgactgc
Tsc1_1_indel_R	GACTGGAGTTCAGACGTGTGCTCTTCCGATCTCCAGTGGAATATCTGTATCCCC
Tsc1_2_indel_R	GACTGGAGTTCAGACGTGTGCTCTTCCGATCTGGGAGTCAGCATAGGTGCTATC
Tsc1_4_indel_R	GACTGGAGTTCAGACGTGTGCTCTTCCGATCTATAAGCCAAAGAAGTCCCTTCC
